# Direct observation of interdependent and hierarchical kinetochore assembly on individual centromeres

**DOI:** 10.1101/2025.06.25.661565

**Authors:** Changkun Hu, Andrew R Popchock, Angelica Andrade Latino, Charles L Asbury, Sue Biggins

## Abstract

Kinetochores are megadalton protein machines that harness microtubules to segregate chromosomes during cell division. The kinetochores must assemble after DNA replication during every cell cycle onto specialized regions of chromosomes called centromeres, but the order and regulation of their assembly remains unclear due to the complexity of kinetochore composition and the difficulty resolving individual kinetochores *in vivo*. Here, by adapting a prior single-molecule method for monitoring kinetochore assembly in budding yeast lysates, we identify a sequential order of assembly and uncover previously unknown interdependencies between subcomplexes. We show that inner kinetochore assembly depends partly on outer kinetochore components, and that outer kinetochore branches do not assemble independently of one another. Notably, Mif2 assembly is a rate-limiting step that can be accelerated by binding to the Mtw1 subcomplex, thereby promoting rapid assembly of many inner and outer kinetochore components. The importance of controlling kinetochore assembly kinetics is supported by a Mif2 mutant lacking both autoinhibition and Mtw1 subcomplex binding activity, which leads to defective kinetochore-microtubule attachments when the centromeric histone variant Cse4 is overexpressed. Altogether, our work provides a direct view of kinetochore assembly and reveals highly interdependent regulatory events that control its order and timing.

**GRAPHICAL ABSTRACT:** 
