## Supplemental Table 2 for "Direct observation of interdependent and hierarchical kinetochore assembly on individual centromeres"

### Sheet: primers
All GFP tag used pSB3156
Number	5' - 3' sequence	Purpose
SB9009	GAAAAAAATAAATAAAATTAATGAAAATCTTTCTAACGAATTACAACCAAGTCTAggtgacggtgctggttta	Forward primer to make Ame1-GFP
SB9010	AATACATATATACATATATATATATATATATATATACATCTTTTGAACCAATTCCtcgatgaattcgagctcg	Reverse primer to make Ame1-GFP
SB9013	CGTCATTGAAGAGTTACGAAATTTGGAGTTTGAAACTGAACATAACGTAACAAATggtgacggtgctggttta	Forward primer to make Ndc80-GFP
SB9014	AGGTGGGGCTGAGCTTTGCTGTAGATTGCTCGGGTATTATATATCATTTATTTTAtcgatgaattcgagctcg	Reverse primer to make Ndc80-GFP
SB9015	AGACGCTAACGATGACAACGACAAAGAATTAGACAGTACGTTTGACACTTTTGGGggtgacggtgctggttta	Forward primer to make Mif2-GFP
SB9016	CCTAGTTATATTTCTTCAGTACATAGCATGCATAATGAGAATATTCACATCATAAtcgatgaattcgagctcg	Reverse primer to make Mif2-GFP
SB9025	TCCTCAACAGCTGTTGAAGGGATTAAGTTTATCTTTCAGTAAAAAACTGGATTTAggtgacggtgctggttta	Forward primer to make Dsn1-GFP
SB9026	GTGTAATGTTACATATGCAGAAGTATCCGATTTTTTTTTGATTTTTTCTTTTATTtcgatgaattcgagctcg	Reverse primer to make Dsn1-GFP
SB9027	AACCGGGTTAAAGGAGATCTGCAACGTTTGCCTATTCCCGGACATGTACGCCAGGggtgacggtgctggttta	Forward primer to make Ctf19-GFP
SB9028	GAGCTTATCGGAATCGTTTAAGCAAGCCGTCCAGTTGGCAATGGCAAATGGAACAtcgatgaattcgagctcg	Reverse primer to make Ctf19-GFP
SB9029	CAAGAAACAAGAGAACGAAAGAAAAAGCACTAGGAGCGATAATCCACATGAGGCTggtgacggtgctggttta	Forward primer to make Cbf1-GFP
SB9030	GAGACGCAGATACATAGGGAGACTCGAAATACATTTAGCTATCTATTTTTAACTCtcgatgaattcgagctcg	Reverse primer to make Cbf1-GFP
SB9031	GGCCAGAATTGAAAAAATGAAGGCCAAATCAAGGCGGGAAGGGACAACCAGGACG ggtgacggtgctggttta	Forward primer to make Stu2-GFP
SB9032	TTTCAAGTTGAAGACTATATATTTTATTGAGTTTATGTTATGGGGAGGCTACCCT tcgatgaattcgagctcg	Reverse primer to make Stu2-GFP
SB9033	ATTGATGATTGCTTTACAGATACACTCCGGATATACAAACATATCCTACACAATTggtgacggtgctggttta	Forward primer to make Mcm16-GFP
SB9034	AGCGTTGTCAGTATTAAAATTATTTGAATATATAAATAGCATTAGAAGATAAAAAtcgatgaattcgagctcg	Reverse primer to make Mcm16-GFP
SB9035	AGCATTCTTGTTTACATATTTGAAGAGTCTCTCAAAGTATAGCGTTCAAAATTCTggtgacggtgctggttta	Forward primer to make Ctf3-GFP
SB9036	AAGTTATAATATATATATATATATATATATATGTATATAAATGTGGATGCATATTtcgatgaattcgagctcg	Reverse primer to make Ctf3-GFP
SB9037	TATAGTTAGTATAGATATTGAAGAGCCTCAATTGGATTTACTTGATGATGTGTTAggtgacggtgctggttta	Forward primer to make Mtw1-GFP
SB9038	ATACATTCGTGAATACATACATCATATCATAGCACATACTTTTTCCCACTTTATAtcgatgaattcgagctcg	Reverse primer to make Mtw1-GFP
SB9039	GGAAGTATATCCTTATCATATTGAAGCTGCAACGCAGGCTTTTCTGGATAGTCAAggtgacggtgctggttta	Forward primer to make Wip1-GFP
SB9040	TTATTTGCTATTACGAACAAAAGAGTATATGATAAAGAGGCTTAAAAATACCCCTtcgatgaattcgagctcg	Reverse primer to make Wip1-GFP
SB9041	GTGGAGGCATGACCATCAAAATTCATTTGATGGTCTGTTAGTATATCTATCTAAC ggtgacggtgctggttta	Forward primer to make Ndc10-GFP
SB9042	TATAAACATACATGTCGGTATCCCTATACGAAACAGTTTAAACTTCGAAGCTCCC tcgatgaattcgagctcg	Reverse primer to make Ndc10-GFP
SB9043	TCTCAGGAACAGAGTTCTAGCAGTTGTACTCCAATCGATTCAGTTTACCAGCGAG ggtgacggtgctggttta	Forward primer to make Iml3-GFP
SB9044	AAAAAAGGTAGAGCTGTGGTTTTTTATTGTATCTTGGTGAATATTCTTTATAGTG tcgatgaattcgagctcg	Reverse primer to make Iml3-GFP
SB9045	GGTTTTTGTACCGCACCATGAGTCGCACCAAGATAAGACCGAAGAAGATATACACggtgacggtgctggttta	Forward primer to make Okp1-GFP
SB9046	TCAAATATTTAGTTATATGCATCGTAATCGTAAACTCTGAAACAATGGATTATCGtcgatgaattcgagctcg	Reverse primer to make Okp1-GFP
SB9047	TTCTTTGGATGATTTGGAATTAAAATTAAACCATTCTTTCGCGACAATATTCAAGggtgacggtgctggttta	Forward primer to make Mcm21-GFP
SB9048	TAAACAGAGAAAATTAGCTCTATCCTCTTTCTATAAAGTATATTTTTGTTAACATtcgatgaattcgagctcg	Reverse primer to make Mcm21-GFP
SB9049	TTTATTATCTGGTCATATTAATAAATACATGAATGAAATGCTCGAATATATGCAAggtgacggtgctggttta	Forward primer to make Nuf2-GFP
SB9050	AAAAAAAAAAAAAGAAGAAAACACAGAAGGGGGAGTAAAAATAAGTATACCGCTGtcgatgaattcgagctcg	Reverse primer to make Nuf2-GFP
SB9051	TAAGGTGCAAATCTTTGAGGTAATGGATGACATTATAAGCGAGCTAACAAACGAAggtgacggtgctggttta	Forward primer to make Kre28-GFP
SB9052	TTTCACTTTTTTTTTGGCTAGTAATATTACATACATCTTTATCTAGATAATTAATtcgatgaattcgagctcg	Reverse primer to make Kre28-GFP
SB9053	ggctgggcaacaccttcgggtggcgaatggCTCATGGATTATATGAAATT	Forward primer to make mif2 mutants
SB9054	attttaacttgctatttctagctctaaaacAATTTCATATAATCCATGAG	Reverse primer to make mif2 mutants
SB3879	BIOTIN-ggttctggtggttctggtggttctggtgaattcATTGTTTGTGCACTTGCCTGCA	Reverse primer to make CEN3 DNA on pSB963 and CEN3 mutant on pSB972
SB3881	Atto647-ATGGTGTTTATGCAAAGAAACCA	Forward primer to make CEN3 DNA on pSB963 and CEN3 mutant on pSB972

### Sheet: plasmids
pSB number	purpose
pSB3156	EGFP origin
pSB3218
pSB963	wild type CEN3
pSB972	CEN3 mutant
