## Supplemental Table 3 for "Direct observation of interdependent and hierarchical kinetochore assembly on individual centromeres"

### Sheet: Supplemental Table S3
genes of interest	Cmax	SD of Cmax	T30 (min)	SD of T30 (min)	best-fit step	Chi-squre of 1-step	Chi-squre of 2-step	Chi-squre of 3-step	Chi-squre of 4-step
NDC10-GFP	0.87432	0.00719	4.27051	0.182738	1	0.0209439	0.0395613	0.0716943	0.106506
CSE4-GFP	0.70833	0.0107	11.5189	0.802454	1	0.0348452	0.0987885	0.137672	0.159407
AME1-GFP	0.78973	0.0252	32.7429	3.03581	1	0.026686	0.0450773	0.075079	0.100901
MIF2-GFP	0.47216	0.0129	69.5031	4.16921	3	0.0445928	0.0236691	0.0235159	0.0276605
CTF19-GFP	0.37608	0.012	74.2071	9.90041	1	0.0166024	0.0186358	0.0247731	0.0290148
CTF3-GFP	0.55936	0.00929	67.9898	1.99198	4	0.0575999	0.0209967	0.0124765	0.0118598
IML3-GFP	0.36914	0.00685	71.754	3.41748	4	0.0444303	0.0198799	0.0131284	0.0108528
WIP1-GFP	0.48698	0.0233	88.5545	7.47011	3	0.0552024	0.0402367	0.0381167	0.0391717
NDC10-GFP dsn1-2D	0.88497	0.00949	2.63067	0.167189	1	0.0396698	0.0831867	0.119331	0.143329
CSE4-GFP dsn1-2D	0.76351	0.00692	11.6214	0.490162	1	0.0135607	0.0634753	0.1181	0.152653
MIF2-GFP dsn1-2D	0.70259	0.00959	26.5392	1.1757	2	0.0398202	0.023244	0.0384473	0.0520954
AME1-GFP dsn1-2D	0.76758	0.026	48.5899	4.01451	1	0.0093432	0.0162121	0.0360146	0.0547303
CTF19-GFP dsn1-2D	0.79741	0.0516	53.1217	7.78927	1	0.0234659	0.0331758	0.0513398	0.0680899
IML3-GFP dsn1-2D	0.60415	0.0103	51.8955	1.81799	4	0.0848144	0.0343784	0.0232438	0.0216724
CTF3-GFP dsn1-2D	0.69247	0.0128	68.6679	22.5178	4	0.110382	0.0463651	0.0254206	0.0177657
WIP1-GFP dsn1-2D	0.59538	0.00756	76.5255	1.63446	3	0.0422834	0.0102346	0.00362739	0.0043035
mif2-∆N-GFP	0.84287	0.0126	37.8629	1.29616	2	0.0797698	0.0181504	0.0204239	0.0353404
ame1N-mif2-GFP	0.71583	0.00777	24.7237	0.77055	4	0.12045	0.0344584	0.0212723	0.0205514
ame1N-mif2-GFP dsn1-2D	0.73381	0.00601	24.8328	0.571952	4	0.127376	0.0289456	0.0132636	0.0122059
mif2-∆N-GFP dsn1-2D	0.8479	0.00868	38.2133	0.918584	2	0.0612918	0.00838919	0.0156086	0.0335183
dsn1-2D-GFP	0.54393	0.0154	55.7866	4.87572	2	0.0805964	0.0771162	0.0906039	0.102683
NUF2-GFP dsn1-2D	0.56671	0.0142	88.1128	4.31002	3	0.0837945	0.0454661	0.0420024	0.0456823
KRE28-GPF dsn1-2D	0.51822	0.0182	146.136	9.24775	2	0.0237854	0.0153976	0.0198154	0.0269564
NUF2-GFP cnn1∆ dsn1-2D	0.31039	0.0219	326.472	86.1972	2	0.0350528	0.0311779	0.0340918	0.0382656
STU2-GFP dsn1-2D	0.47546	0.013	133.553	5.75255	4	0.0561366	0.0331559	0.0266366	0.0251151
CTF19-GFP mif2-∆N	0.39534	0.0223	94.2125	14.5311	2	0.474548	0.0446117	0.0603045	0.0723471
CTF3-GFP mif2-∆N	0.4117	0.00632	107.318	2.78937	4	0.0308578	0.0102267	0.00476091	0.00315235
IML3-GFP mif2-∆N	0.28613	0.0107	174.235	32.7665	4	0.029506	0.0210645	0.0182097	0.0170362
WIP1-GFP mif2-∆N	0.21707	0.00942	NA	NaN	4	0.0161412	0.00945869	0.00710138	0.00582924
CTF19-GFP ame1N-mif2	0.43158	0.0258	83.7612	17.3622	1	0.0298674	0.0451962	0.0627107	0.07752
CTF3-GFP ame1N-mif2	0.80828	0.069	83.3036	10.0739	2	0.0617021	0.0420935	0.0492463	0.0600834
IML3-GFP ame1N-mif2	0.68029	0.00951	50.6953	1.49233	3	0.0568322	0.0184514	0.0133281	0.0160864
WIP1-GFP ame1N-mif2	0.66966	0.00729	58.7393	1.18563	3	0.0647573	0.0154398	0.00574364	0.00669651
