## Supplementary Table 1 for "Direct observation of interdependent and hierarchical kinetochore assembly on individual centromeres"

### Sheet: Sheet1
All strains derived from W303
All strains derived from SBY3, with the same background and indicated additional modifications
SBY number	mating type	Description
SBY3	MATa	ura3-1 leu2,3-112 his3-11 trp1-1 ade2-1 LYS2 can1-100 bar1-1
SBY4	MAT𝝰	ura3-1 leu2,3-112 his3-11 trp1-1 ade2-1 LYS2 can1-100 bar1-1
SBY14171	MAT𝝰	dsn1-3A-3FLAG:URA3
SBY22092	MAT𝝰	MIF2-GFP:KanMX6 dsn1-2D-3FLAG:URA3
SBY22094	MAT𝝰	MIF2-GFP:KanMX6
SBY22095	MATa	MIF2-GFP:KanMX6
SBY22114	MAT𝝰	CTF19-GFP:KanMX6 dsn1-2D-3FLAG:URA3
SBY22116	MAT𝝰	CTF19-GFP:KanMX6
SBY22117	MAT𝝰	AME1-GFP:KanMX6 dsn1-2D-3FLAG:URA3
SBY22119	MAT𝝰	AME1-GFP:KanMX6
SBY22133	MAT𝝰	STU2-GFP:KanMX6 dsn1-2D-3FLAG:URA3
SBY22135	MAT𝝰	STU2-GFP:KanMX6
SBY22153	MAT𝝰	DSN1-GFP:KanMX6
SBY22159	MAT𝝰	dsn1-2D-GFP:KanMX6
SBY22193	MAT𝝰	CSE4-GFP:NATMX6 dsn1-2D-3FLAG:URA3
SBY22195	MAT𝝰	CSE4-GFP:NATMX6
SBY22197	MAT𝝰	IML3-GFP:KanMX6 dsn1-2D-3FLAG:URA3
SBY22199	MAT𝝰	IML3-GFP:KanMX6
SBY22201	MAT𝝰	CTF3-GFP:KAN dsn1-2D-3FLAG:URA3
SBY22203	MAT𝝰	CTF3-GFP:KAN
SBY22205	MAT𝝰	WIP1-GFP:KanMX6 dsn1-2D-3FLAG:URA3
SBY22207	MAT𝝰	WIP1-GFP:KanMX6
SBY22872	MAT𝝰	MIF2-GFP:KanMX6 dsn1-3HA-IAA7:KanMX6 pGPD1-OsTIR1:LEU
SBY22903	MAT𝝰	NDC10-GFP:KanMX6
SBY22905	MAT𝝰	NDC10-GFP:KanMX6 dsn1-2D-3FLAG:URA3
SBY23248	MAT𝝰	mif2-∆N-GFP:KanMX6
SBY23249	MATa	mif2-∆N-GFP:KanMX6
SBY23250	MAT𝝰	mif2-∆N-GFP:KanMX6 dsn1-2D-3FLAG:URA3
SBY23252	MAT𝝰	ame1N-mif2-GFP:KanMX6
SBY23254	MAT𝝰	ame1N-mif2-GFP:KanMX6 dsn1-2D-3FLAG:URA3
SBY23256	MAT𝝰	NUF2-GFP:KanMX6
SBY23258	MAT𝝰	NUF2-GFP:KanMX6 dsn1-2D-3FLAG:URA3
SBY24188	MAT𝝰	KRE28-GFP:KanMX6
SBY24190	MAT𝝰	KRE28-GFP:KanMX6 dsn1-2D-3FLAG:URA3
SBY24202	MATa	MIF2-GFP:KAN Ndc10-mCH:HYG
SBY24204	MATa	mif2-∆N-GFP:KAN Ndc10-mCH:HYG
SBY24212	MATa	pGAL-CSE4:URA Ndc10-mCH:HYG MIF2-GFP:KAN
SBY24216	MATa	pGAL-CSE4:URA Ndc10-mCH:HYG mif2-∆N-GFP:KAN
SBY24220	MATa	pGAL-CSE4:URA MIF2-GFP:KAN
SBY24222	MATa	pGAL-CSE4:URA mif2-∆N-GFP:KAN
SBY24224	MATa	pGAL-CSE4:URA mif2-∆N-GFP:KAN mad3∆:HIS
SBY24412	MAT𝝰	NUF2-GFP:KAN cnn1∆:HIS
SBY24414	MAT𝝰	NUF2-GFP:KAN dsn1-2D-3FLAG:URA3 cnn1∆:HIS
SBY24416	MAT𝝰	CTF19-GFP:KanMX6 dsn1-3A-3FLAG:URA3
SBY24418	MAT𝝰	ame1N-mif2:HYG IML3-GFP:KAN
SBY24420	MAT𝝰	ame1N-mif2:HYG CTF19-GFP:KAN
SBY24422	MAT𝝰	ame1N-mif2:HYG CTF3-GFP:KAN
SBY24424	MAT𝝰	ame1N-mif2:HYG WIP1-GFP:KAN
SBY24426	MAT𝝰	mif2-∆N:HYG CTF3-GFP:KAN
SBY24430	MAT𝝰	mif2-∆N:HYG WIP1-GFP:KAN
SBY24432	MAT𝝰	CTF3-GFP:KanMX6 dsn1-3A-3FLAG:URA3
SBY24436	MAT𝝰	mif2-∆N:HYG IML3-GFP:KAN
SBY24438	MAT𝝰	mif2-∆N:HYG CTF19-GFP:KAN
SBY24440	MAT𝝰	WIP1-GFP:KanMX6 dsn1-3A-3FLAG:URA3
SBY24442	MAT𝝰	IML3-GFP:KanMX6 dsn1-3A-3FLAG:URA3
